# Bioactive exometabolites drive maintenance competition in simple bacterial communities

**DOI:** 10.1101/2021.09.05.459016

**Authors:** John L. Chodkowski, Ashley Shade

## Abstract

During prolonged resource limitation, bacterial cells can persist in metabolically active states of non-growth. These maintenance periods, such as those experienced in stationary phase, can include upregulation of secondary metabolism and release of exometabolites into the local environment. As resource limitation is common of many environmental microbial habitats, we hypothesized that neighboring bacterial populations employ exometabolites to compete or cooperate during maintenance, and that these exometabolite-facilitated interactions can drive community outcomes. Here, we evaluated the consequences of exometabolite interactions over stationary phase among three environmental strains: *Burkholderia thailandensis* E264, *Chromobacterium subtsugae*, and *Pseudomonas syringae* pv.*tomato* DC3000. We assembled them into synthetic communities that only permitted chemical interactions. We compared the responses (transcripts) and outputs (exometabolites) of each member with and without neighbors. We found that transcriptional dynamics were changed with different neighbors, and that some of these changes were coordinated between members. The dominant competitor *B. thailandensis* consistently upregulated biosynthetic gene clusters to produce bioactive exometabolites for both exploitative and interference competition. These results demonstrate that competition strategies during maintenance can contribute to community-level outcomes. It also suggests that the traditional concept of defining competitiveness by growth outcomes may be narrow, and that maintenance competition could be an additional or alternative measure.
