## Supplementary material for "Bioactive exometabolites drive maintenance competition in simple bacterial communities": Supplementary File 1.xlsx

### Sheet: Sheet1
Membership	Polarity/Ionization	BioRep comparisons	m12 squared	R	P
BtCs	Polar/Positive	1 & 2	0.1674	0.9124	0.0027778
BtCs	Polar/Positive	1 & 3	0.1736	0.9091	0.0069444
BtCs	Polar/Positive	1 & 4	0.1631	0.9148	0.0027778
BtCs	Polar/Positive	2 & 3	0.1078	0.9445	0.0027778
BtCs	Polar/Positive	2 & 4	0.1231	0.9365	0.0069444
BtCs	Polar/Positive	3 & 4	0.1636	0.9146	0.0027778
BtCs	Polar/Negative	1 & 2	0.2236	0.8811	0.0097222
BtCs	Polar/Negative	1 & 3	0.06895	0.9649	0.0013889
BtCs	Polar/Negative	1 & 4	0.4556	0.7378	0.051389
BtCs	Polar/Negative	2 & 3	0.09175	0.953	0.0041667
BtCs	Polar/Negative	2 & 4	0.4346	0.7519	0.023611
BtCs	Polar/Negative	3 & 4	0.4516	0.7405	0.041667
BtCs	Nonpolar/Positive	1 & 2	0.1497	0.9221	0.20833
BtCs	Nonpolar/Positive	1 & 3	0.2821	0.8473	0.25
BtCs	Nonpolar/Positive	1 & 4	0.1937	0.8979	0.25
BtCs	Nonpolar/Positive	2 & 3	0.02929	0.9852	0.0013889
BtCs	Nonpolar/Positive	2 & 4	0.01426	0.9928	0.0013889
BtCs	Nonpolar/Positive	3 & 4	0.01539	0.9923	0.0013889
BtCs	Nonpolar/Negative	2 & 3	0.02523	0.9873	0.0013889
BtCs	Nonpolar/Negative	2 & 4	0.009397	0.9953	0.0013889
BtCs	Nonpolar/Negative	3 & 4	0.009462	0.9953	0.0013889
BtCsPs	Polar/Positive	1 & 2	0.3141	0.8282	0.033333
BtCsPs	Polar/Positive	1 & 3	0.1868	0.9018	0.013889
BtCsPs	Polar/Positive	1 & 4	0.2575	0.8617	0.013889
BtCsPs	Polar/Positive	2 & 3	0.08249	0.9579	0.0041667
BtCsPs	Polar/Positive	2 & 4	0.1021	0.9476	0.0041667
BtCsPs	Polar/Positive	3 & 4	0.07865	0.9599	0.0013889
BtCsPs	Polar/Negative	1 & 2	0.1677	0.9123	0.0013889
BtCsPs	Polar/Negative	1 & 3	0.1334	0.9309	0.0013889
BtCsPs	Polar/Negative	1 & 4	0.5558	0.6665	0.13333
BtCsPs	Polar/Negative	2 & 3	0.03193	0.9839	0.0013889
BtCsPs	Polar/Negative	2 & 4	0.2518	0.865	0.033333
BtCsPs	Polar/Negative	3 & 4	0.2596	0.8605	0.030556
BtCsPs	Nonpolar/Positive	1 & 2	0	1	1	Only two comparisons (not included in summary stats)
BtCsPs	Nonpolar/Positive	1 & 3	0	1	1	Only two comparisons (not included in summary stats)
BtCsPs	Nonpolar/Positive	1 & 4	0	1	1	Only two comparisons (not included in summary stats)
BtCsPs	Nonpolar/Positive	2 & 3	0.04654	0.9765	0.0027778
BtCsPs	Nonpolar/Positive	2 & 4	0.02976	0.985	0.0027778
BtCsPs	Nonpolar/Positive	3 & 4	0.1068	0.9451	0.0083333
BtCsPs	Nonpolar/Negative	2 & 3	0.02391	0.988	0.0027778
BtCsPs	Nonpolar/Negative	2 & 4	0.02079	0.9896	0.0013889
BtCsPs	Nonpolar/Negative	3 & 4	0.0404	0.9796	0.0027778
BtPs	Polar/Positive	1 & 2	0.5109	0.6994	0.098611
BtPs	Polar/Positive	1 & 3	0.2947	0.8398	0.019444
BtPs	Polar/Positive	1 & 4	0.5924	0.6384	0.23889
BtPs	Polar/Positive	2 & 3	0.2445	0.8692	0.018056
BtPs	Polar/Positive	2 & 4	0.4826	0.7193	0.061111
BtPs	Polar/Positive	3 & 4	0.2685	0.8553	0.0013889
BtPs	Polar/Negative	1 & 2	0.03522	0.9822	0.0013889
BtPs	Polar/Negative	1 & 3	0.0154	0.9923	0.0013889
BtPs	Polar/Negative	1 & 4	0.3207	0.8242	0.041667
BtPs	Polar/Negative	2 & 3	0.01867	0.9906	0.0013889
BtPs	Polar/Negative	2 & 4	0.2919	0.8415	0.034722
BtPs	Polar/Negative	3 & 4	0.3432	0.8104	0.05
BtPs	Nonpolar/Positive	1 & 2	0.3407	0.812	0.66667
BtPs	Nonpolar/Positive	1 & 3	0.1718	0.9101	0.33333
BtPs	Nonpolar/Positive	1 & 4	0.0817	0.9583	0.16667
BtPs	Nonpolar/Positive	2 & 3	0.3809	0.7868	0.070833
BtPs	Nonpolar/Positive	2 & 4	0.02715	0.9863	0.0027778
BtPs	Nonpolar/Positive	3 & 4	0.4049	0.7715	0.075
BtPs	Nonpolar/Negative	2 & 3	0.2386	0.8726	0.063889
BtPs	Nonpolar/Negative	2 & 4	0.02589	0.987	0.0013889
BtPs	Nonpolar/Negative	3 & 4	0.2704	0.8542	0.052778
CsPs	Polar/Positive	1 & 2	0.1134	0.9416	0.0041667
CsPs	Polar/Positive	1 & 3	0.1379	0.9285	0.0069444
CsPs	Polar/Positive	1 & 4	0.1168	0.9398	0.0069444
CsPs	Polar/Positive	2 & 3	0.1141	0.9412	0.0027778
CsPs	Polar/Positive	2 & 4	0.09111	0.9534	0.0013889
CsPs	Polar/Positive	3 & 4	0.02189	0.989	0.0027778
CsPs	Polar/Negative	1 & 2	0.08284	0.9577	0.0041667
CsPs	Polar/Negative	1 & 3	0.0735	0.9625	0.0041667
CsPs	Polar/Negative	1 & 4	0.2896	0.8429	0.025
CsPs	Polar/Negative	2 & 3	0.06406	0.9674	0.0013889
CsPs	Polar/Negative	2 & 4	0.4246	0.7586	0.056944
CsPs	Polar/Negative	3 & 4	0.429	0.7556	0.10694
CsPs	Nonpolar/Positive	1 & 2	0.2312	0.8768	0.33333
CsPs	Nonpolar/Positive	1 & 3	0.8124	0.4331	0.83333
CsPs	Nonpolar/Positive	1 & 4	0.1744	0.9086	0.33333
CsPs	Nonpolar/Positive	2 & 3	0.8132	0.4322	0.40833
CsPs	Nonpolar/Positive	2 & 4	0.1535	0.9201	0.0027778
CsPs	Nonpolar/Positive	3 & 4	0.8265	0.4166	0.56944
CsPs	Nonpolar/Negative	2 & 3	0.8283	0.4144	0.53889
CsPs	Nonpolar/Negative	2 & 4	0.3235	0.8225	0.051389
CsPs	Nonpolar/Negative	3 & 4	0.9059	0.3068	0.84861
