## Supplementary material for "Bioactive exometabolites drive maintenance competition in simple bacterial communities": Supplementary File 2.xlsx

### Sheet: Sheet1
Mass spectrometry identification of exometabolites of interest produced by B. thailandensis exometabolites
	Molecular species	Observed	Calculated	PPM	RT	Scan	File
Bactobolin	Parent	383.078	383.077	2.3494	4.22	1440	ZHILIC5um_POS-MSMS_3mem-45hr_Run76.mzML
	MS/MS Fragment	365.067	365.067	1.09569	4.22	1441	ZHILIC5um_POS-MSMS_3mem-45hr_Run76.mzML
	MS/MS Fragment	322.025	322.025	0.62107	4.22	1441	ZHILIC5um_POS-MSMS_3mem-45hr_Run76.mzML
	MS/MS Fragment	312.041	312.041	1.28188	4.22	1441	ZHILIC5um_POS-MSMS_3mem-45hr_Run76.mzML
	MS/MS Fragment	294.03	294.03	0.340101	4.22	1441	ZHILIC5um_POS-MSMS_3mem-45hr_Run76.mzML
	MS/MS Fragment	286.049	286.048	3.84551	4.22	1441	ZHILIC5um_POS-MSMS_3mem-45hr_Run76.mzML
	MS/MS Fragment	276.019	276.019	0.724588	4.22	1441	ZHILIC5um_POS-MSMS_3mem-45hr_Run76.mzML
Capistruin	Parent	1025.02	1025.02	0.195118	11.09	3750	ZHILIC5um_POS-MSMS_3mem-45hr_Run76.mzML
	MS Adduct	1036.01	1036.01	0.965242	11.09	3750	ZHILIC5um_POS-MSMS_3mem-45hr_Run76.mzML
Melleilactone	Parent	305.175	305.175	1.31072	7.15	2534	C18_NEG-MSMS_3mem-45hr_Run77.mzXL
	MS/MS Fragment	277.181	277.18	2.88621	7.15	2536	C18_NEG-MSMS_3mem-45hr_Run77.mzXL
	MS/MS Fragment	249.149	249.149	1.2041	7.15	2536	C18_NEG-MSMS_3mem-45hr_Run77.mzXL
	MS/MS Fragment	221.154	221.154	1.35652	7.15	2536	C18_NEG-MSMS_3mem-45hr_Run77.mzXL
	MS/MS Fragment	139.04	139.039	7.19223	7.15	2536	C18_NEG-MSMS_3mem-45hr_Run77.mzXL
Rhamnolipida	Parent	761.505	761.505	0.787914	8.48	4036	C18_NEG-MSMS_3mem-45hr_Run77.mzXL
	MS/MS Fragment	535.312	535.311	2.24169	8.48	4037	C18_NEG-MSMS_3mem-45hr_Run77.mzXL
	MS/MS Fragment	225.186	225.185	3.55263	8.48	4037	C18_NEG-MSMS_3mem-45hr_Run77.mzXL
Thailandamide	Parent	718.428	718.431	4.87172	5.07	2547	C18_POS-MSMS_3mem-45hr_Run76.mzXL
	MS-Adduct	735.457	735.458	1.08776	5.07	2547	C18_POS-MSMS_3mem-45hr_Run76.mzXL
	Parent	716.416	716.416	0.837503	5.03	2429	C18_NEG-MSMS_3mem-45hr_Run77.mzXL
Pyochelin	Parent	325.067	325.068	3.99916	4.77	2379	C18_POS-MSMS_3mem-45hr_Run76.mzXL
	MS/MS Fragment	178.032	178.032	4.49356	4.77	2381	C18_POS-MSMS_3mem-45hr_Run76.mzXL
	MS/MS Fragment	146.027	146.027	0	4.77	2381	C18_POS-MSMS_3mem-45hr_Run76.mzXL
aRhamnolipid congener Rha-Rha-C14-C14
