## Supplementary material for "Bioactive exometabolites drive maintenance competition in simple bacterial communities": Supplementary File 4.xlsx

### Sheet: Bt_ISnodesGOenrich_BtCsnetwork
B. thailandensis interspecies nodes GO enrichment from BtCs network
GO-ID	GO enrichment category	P-value	Q-value	Total genes part of GO category enriched in interspecies edges	Total genes part of GO category in entire network	Genes
10009	Thailandamide	0.0010197	0.20367	5/195 2.5%	16/3722 0.4%	BTH_II1670 BTH_II1668 BTH_II1676 BTH_II1675 BTH_II1667
4872	Receptor activity	0.0018024	0.20367	4/195 2.0%	11/3722 0.2%	BTH_II0638 BTH_I1598 BTH_II0527 BTH_II2139
3824	Catalytic activity	0.0046896	0.2234	38/195 19.4%	479/3722 12.8%	BTH_I2662 BTH_I0340 BTH_I2222 BTH_I1893 BTH_I2621 BTH_II0228 BTH_II1932 BTH_II2285 BTH_II0284 BTH_II1670 BTH_II2181 BTH_II1236 BTH_II1214 BTH_I0974 BTH_II1235 BTH_II1675 BTH_I0410 BTH_II0285 BTH_II1234 BTH_II1233 BTH_I1367 BTH_II1668 BTH_II1407 BTH_I0191 BTH_I3108 BTH_I1706 BTH_I1808 BTH_II2098 BTH_II2096 BTH_I0449 BTH_II0311 BTH_II1686 BTH_II1667 BTH_I0323 BTH_I0664 BTH_I2261 BTH_II0890 BTH_I2142
55114	Oxidation-reduction process	0.0062302	0.2234	35/195 17.9%	439/3722 11.7%	BTH_II1618 BTH_I1552 BTH_II1936 BTH_I2400 BTH_I2621 BTH_I2325 BTH_II1415 BTH_II1954 BTH_II1217 BTH_II0428 BTH_II0945 BTH_I2308 BTH_II1675 BTH_I0453 BTH_I2335 BTH_I0194 BTH_I3247 BTH_II1927 BTH_I1840 BTH_I3008 BTH_I1622 BTH_I1402 BTH_I1866 BTH_I3108 BTH_I2918 BTH_I1070 BTH_II1565 BTH_II1249 BTH_II0479 BTH_I0686 BTH_II0038 BTH_II0055 BTH_I3033 BTH_I2142 BTH_II1201
8152	Metabolic process	0.0077811	0.2234	28/195 14.3%	335/3722 9.0%	BTH_I1893 BTH_I2400 BTH_II1932 BTH_I2607 BTH_II0284 BTH_II1670 BTH_I0658 BTH_II1236 BTH_II1214 BTH_II2304 BTH_II0047 BTH_II1235 BTH_II1675 BTH_II1234 BTH_II1233 BTH_I3247 BTH_II1668 BTH_I1402 BTH_II2098 BTH_II2096 BTH_I0424 BTH_II1686 BTH_II1667 BTH_I0323 BTH_II0038 BTH_I1392 BTH_I2261 BTH_I2142
4129	Cytochrome-c oxidase activity	0.0080845	0.2234	4/195 2.0%	16/3722 0.4%	BTH_II1618 BTH_I2325 BTH_II0945 BTH_II0479
17000	Anbiotic biosynthetic process	0.011638	0.2234	21/195 10.7%	238/3722 6.3%	BTH_II1829 BTH_II0228 BTH_II1668 BTH_II1932 BTH_I2426 BTH_II1825 BTH_II2339 BTH_I2438 BTH_II2098 BTH_II1670 BTH_II2096 BTH_II0565 BTH_II1236 BTH_II1214 BTH_II1676 BTH_II1235 BTH_II1675 BTH_II1667 BTH_I0522 BTH_II1234 BTH_II1233
10003	Bactobolin	0.015223	0.2234	4/195 2.0%	19/3722 0.5%	BTH_II1236 BTH_II1235 BTH_II1234 BTH_II1233
31177	Phosphopantetheine binding	0.018317	0.2234	5/195 2.5%	30/3722 0.8%	BTH_II1236 BTH_II1214 BTH_II1235 BTH_II1667 BTH_II1234
55085	Transmembrane transport	0.037126	0.2234	15/195 7.6%	174/3722 4.6%	BTH_I2684 BTH_I2466 BTH_I2316 BTH_I1007 BTH_II1616 BTH_II1825 BTH_I1856 BTH_II2286 BTH_II2283 BTH_II1070 BTH_I3190 BTH_II1221 BTH_I2560 BTH_II0241 BTH_I0541

### Sheet: Cs_ISnodesGOenrich_BtCsnetwork
C. subtsugae interspecies nodes GO enrichment from BtCs network
GO-ID	GO enrichment category	P-value	Q-value	Total genes part of GO category enriched in interspecies edges	Total genes part of GO category in entire network	Genes
71973	Bacterial-type flagellum-dependent cell motility	0.00016849	0.034877	9/154 5.8%	39/2837 1.3%	CLV04_4086 CLV04_0832 CLV04_1840 CLV04_0273 CLV04_0949 CLV04_0837 CLV04_4084 CLV04_4085 CLV04_0967
32153	Cell division site	0.0027795	0.18234	3/154 1.9%	6/2837 0.2%	CLV04_2880 CLV04_2882 CLV04_1400
5576	Extracellular region	0.0035235	0.18234	5/154 3.2%	20/2837 0.7%	CLV04_1840 CLV04_0273 CLV04_2286 CLV04_0949 CLV04_0967
43093	FtsZ-dependent cytokinesis	0.010343	0.2043	3/154 1.9%	9/2837 0.3%	CLV04_2880 CLV04_2882 CLV04_1400
50660	Flavin adenine dinucleotide binding	0.015725	0.2043	5/154 3.2%	28/2837 0.9%	CLV04_4164 CLV04_4458 CLV04_2255 CLV04_1790 CLV04_2183
3824	Catalytic activity	0.022722	0.2043	7/154 4.5%	53/2837 1.8%	CLV04_3199 CLV04_2740 CLV04_4159 CLV04_3236 CLV04_1011 CLV04_1055 CLV04_2604
15562	Efflux transmembrane transporter activity	0.03671	0.2043	3/154 1.9%	14/2837 0.4%	CLV04_0484 CLV04_0483 CLV04_1890
9055	Electron transfer activity	0.046989	0.2043	6/154 3.8%	49/2837 1.7%	CLV04_1019 CLV04_3523 CLV04_1020 CLV04_1790 CLV04_1607 CLV04_1309

### Sheet: Bt_ISnodesGOenrich_BtPsnetwork
B. thailandensis interspecies nodes GO enrichment from BtPs network
GO-ID	GO enrichment category	P-value	Q-value	Total genes part of GO category enriched in interspecies edges	Total genes part of GO category in entire network	Genes
71973	Bacterial-type flagellum-dependent cell motility	3.4961e-09	1.1852e-06	16/347 4.6%	32/3722 0.8%	BTH_I0241 BTH_I0197 BTH_I0240 BTH_I0251 BTH_I0196 BTH_I3196 BTH_I0027 BTH_I0247 BTH_I0026 BTH_I0246 BTH_I0201 BTH_I0245 BTH_I0200 BTH_I0244 BTH_I0243 BTH_I0199
6935	Chemotaxis	1.0757e-08	1.8234e-06	16/347 4.6%	34/3722 0.9%	BTH_I0196 BTH_I1799 BTH_II0449 BTH_I2629 BTH_II0162 BTH_I3181 BTH_I3180 BTH_I0026 BTH_I2470 BTH_II1198 BTH_I2373 BTH_I3178 BTH_I0199 BTH_I3177 BTH_II1464 BTH_II1684
7165	Signal transduction	4.6546e-06	0.00040719	19/347 5.4%	66/3722 1.7%	BTH_I1024 BTH_I1863 BTH_I1799 BTH_II0449 BTH_I2629 BTH_II0141 BTH_I3181 BTH_I0614 BTH_I3180 BTH_I2093 BTH_I2470 BTH_I0641 BTH_II1198 BTH_II2125 BTH_I3340 BTH_I2373 BTH_II0144 BTH_II1464 BTH_II1684
4871	Signal transducer activity	4.8046e-06	0.00040719	15/347 4.3%	44/3722 1.1%	BTH_I1799 BTH_II0449 BTH_I2629 BTH_II0141 BTH_I3181 BTH_I3180 BTH_I2093 BTH_I2470 BTH_I0641 BTH_II1198 BTH_II2125 BTH_I2373 BTH_II0144 BTH_II1464 BTH_II1684
10014	HMAQ	0.00030259	0.020199	5/347 1.4%	8/3722 0.2%	BTH_II1932 BTH_II1934 BTH_II1931 BTH_II1930 BTH_II1929
10002	Malleilactone	0.0003575	0.020199	6/347 1.7%	12/3722 0.3%	BTH_II2098 BTH_II2088 BTH_II2096 BTH_II2097 BTH_II2094 BTH_II2092
3774	Motor activity	0.00098808	0.047479	6/347 1.7%	14/3722 0.3%	BTH_I0196 BTH_I0027 BTH_I0246 BTH_I0201 BTH_I0200 BTH_I0199
16021	Integral component of membrane	0.0011204	0.047479	49/347 14.1%	343/3722 9.2%	BTH_II1618 BTH_II1616 BTH_II0480 BTH_II1095 BTH_I2470 BTH_II1254 BTH_II0200 BTH_II2100 BTH_I1022 BTH_I3169 BTH_I2079 BTH_I0032 BTH_I1023 BTH_I1424 BTH_I2513 BTH_I3170 BTH_I0942 BTH_II1621 BTH_II1221 BTH_I0541 BTH_I0024 BTH_I2440 BTH_II1464 BTH_I2444 BTH_I1799 BTH_II1956 BTH_I2449 BTH_I3180 BTH_II1753 BTH_I2093 BTH_I0810 BTH_I2052 BTH_II2168 BTH_II1198 BTH_II1597 BTH_I0210 BTH_I0450 BTH_II0836 BTH…
17000	Antibiotic biosynthetic process	0.0036455	0.13006	35/347 10.0%	238/3722 6.3%	BTH_I2421 BTH_II0805 BTH_II0206 BTH_I1952 BTH_II1932 BTH_II1219 BTH_II1934 BTH_II2088 BTH_I0516 BTH_I2093 BTH_II1698 BTH_II2346 BTH_II1931 BTH_II1512 BTH_II1677 BTH_II1930 BTH_II1232 BTH_II1674 BTH_I1960 BTH_II1829 BTH_II1207 BTH_I2359 BTH_I2419 BTH_II1908 BTH_II1929 BTH_II2098 BTH_II2096 BTH_II2350 BTH_II2097 BTH_II2094 BTH_II2092 BTH_II1664 BTH_II2357 BTH_II2159 BTH_I2440
42128	Nitrate assimilation	0.0038366	0.13006	4/347 1.1%	8/3722 0.2%	BTH_I2840 BTH_II1170 BTH_I0634 BTH_II1622
9288	Bacterial-type flagellum	0.0067442	0.20784	5/347 1.4%	14/3722 0.3%	BTH_I0196 BTH_I0201 BTH_I3175 BTH_I3197 BTH_I0199
155	Phosphorelay sensor kinase activity	0.0083778	0.22606	10/347 2.8%	46/3722 1.2%	BTH_I1024 BTH_II0141 BTH_I1863 BTH_I0614 BTH_II1401 BTH_I2093 BTH_I0641 BTH_I3340 BTH_I0210 BTH_II0144
16310	Phosphorylation	0.015541	0.30985	9/347 2.5%	43/3722 1.1%	BTH_I1024 BTH_II0141 BTH_I1863 BTH_I0614 BTH_I2093 BTH_I0413 BTH_I0641 BTH_I3340 BTH_II0144
9252	Peptidoglycan biosynthesis process	0.021152	0.30985	3/347 0.8%	7/3722 0.1%	BTH_II2022 BTH_I1119 BTH_I0289
9401	Phosphoenolpyruvate-dependent sugar phosphostransferase system	0.021152	0.30985	3/347 0.8%	7/3722 0.1%	BTH_I0450 BTH_I0413 BTH_I0484
16020	Membrane	0.024208	0.30985	53/347 15.2%	439/3722 11.7%	BTH_II1738 BTH_II0449 BTH_I2629 BTH_II0084 BTH_II0444 BTH_II0446 BTH_II0644 BTH_I2470 BTH_II1298 BTH_II2025 BTH_II2026 BTH_I2473 BTH_I3169 BTH_I0032 BTH_I2278 BTH_I0196 BTH_I1024 BTH_I0030 BTH_I2279 BTH_I3327 BTH_I2513 BTH_II1627 BTH_I3328 BTH_II2350 BTH_I3170 BTH_II0652 BTH_II2357 BTH_II1464 BTH_I3012 BTH_I2485 BTH_I2444 BTH_I1598 BTH_I1038 BTH_I1799 BTH_I2328 BTH_I2449 BTH_I3180 BTH_I2370 BTH_I…
160	Phosphorelay signal transduction system	0.026209	0.30985	14/347 4.0%	86/3722 2.3%	BTH_I1024 BTH_I1863 BTH_I2768 BTH_II0141 BTH_II0162 BTH_I0635 BTH_II1401 BTH_I3183 BTH_II0198 BTH_II1245 BTH_II0376 BTH_I0210 BTH_I3177 BTH_II0144
5198	Structural molecule activity	0.026918	0.30985	4/347 1.1%	13/3722 0.3%	BTH_I0251 BTH_I3196 BTH_I0247 BTH_I0201
156	Phosphorelay response regulator activity	0.031541	0.30985	3/347 0.8%	8/3722 0.2%	BTH_II0162 BTH_I2768 BTH_I3177
20037	Heme binding	0.038791	0.30985	9/347 2.5%	50/3722 1.3%	BTH_II1618 BTH_II0480 BTH_I0608 BTH_II1619 BTH_II1170 BTH_II0944 BTH_I2071 BTH_II1620 BTH_II0652
44780	Bacterial-type flagellum assembly	0.044308	0.30985	4/347 1.1%	15/3722 0.4%	BTH_I3169 BTH_I0032 BTH_I0197 BTH_I3170

### Sheet: Ps_ISnodesGOenrich_BtPsnetwork
Pysringae interspecies nodes GO enrichment from BtPs network
GO-ID	GO enrichment category	P-value	Q-value	Total genes part of GO category enriched in interspecies edges	Total genes part of GO category in entire network	Genes
71973	Bacterial-type flagellum-dependent cell motility	3.9892e-07	0.00012805	11/305 3.6%	21/3397 0.6%	PSPTO_1941 PSPTO_1933 PSPTO_1970 PSPTO_1940 PSPTO_1939 PSPTO_1949 PSPTO_1968 PSPTO_1959 PSPTO_5230 PSPTO_1969 PSPTO_1958
3774	Motor activity	0.00025214	0.031724	5/305 1.6%	8/3397 0.2%	PSPTO_1941 PSPTO_1970 PSPTO_1959 PSPTO_1969 PSPTO_1958
9425	Bacterial-type flagellum basal body	0.00029649	0.031724	4/305 1.3%	5/3397 0.1%	PSPTO_1970 PSPTO_1968 PSPTO_5230 PSPTO_1969
6935	Chemotaxis	0.00043495	0.034905	14/305 4.5%	58/3397 1.7%	PSPTO_1927 PSPTO_1968 PSPTO_1959 PSPTO_1988 PSPTO_1970 PSPTO_3524 PSPTO_1494 PSPTO_5553 PSPTO_2442 PSPTO_1061 PSPTO_2480 PSPTO_3098 PSPTO_5230 PSPTO_3580
7165	Signal transduction	0.019818	0.25965	19/305 6.2%	129/3397 3.7%	PSPTO_1927 PSPTO_2712 PSPTO_1988 PSPTO_0117 PSPTO_1893 PSPTO_3524 PSPTO_1059 PSPTO_1494 PSPTO_1680 PSPTO_1482 PSPTO_3696 PSPTO_1782 PSPTO_5553 PSPTO_2442 PSPTO_2123 PSPTO_1061 PSPTO_2480 PSPTO_3098 PSPTO_3580
10181	FMN binding	0.028357	0.25965	5/305 1.6%	20/3397 0.5%	PSPTO_1865 PSPTO_2405 PSPTO_4358 PSPTO_4298 PSPTO_3077
35438	Cycli-di-GMP binding	0.028534	0.25965	3/305 0.9%	8/3397 0.2%	PSPTO_4335 PSPTO_1027 PSPTO_2116
15986	ATP synthesis coupled proton transport	0.028534	0.25965	3/305 0.9%	8/3397 0.2%	PSPTO_5605 PSPTO_5601 PSPTO_5600
8272	Sulfate transport	0.040011	0.25965	3/305 0.9%	9/3397 0.2%	PSPTO_0311 PSPTO_3593 PSPTO_0308
6096	Glycolytic process	0.040011	0.25965	3/305 0.9%	9/3397 0.2%	PSPTO_1289 PSPTO_5006 PSPTO_0959
