## Supplementary material for "Bioactive exometabolites drive maintenance competition in simple bacterial communities": Supplementary File 5.xlsx

### Sheet: C. subtsugae-B. thailandensis
C. subtsugae genes that contained interspecies edges with B. thailandensis thailandamide biosynthetic genes
Locus	Annotation
CLV04_1099	Bile acid:sodium symporter
CLV04_2486	Phage tail protein
CLV04_2968	DNA starvation/stationary phase protein protein
CLV04_3487	Hypothetical protein
CLV04_4075	Site-2 protease family protein

### Sheet: P. syringae-B. thailandensis
P. syringae genes that contained interspecies edges with B. thailandensis malleilactone biosynthetic genes
Locus	Annotation
PSPTO_0138	ABC transporter, ATP-binding protein
PSPTO_1206	TonB-dependent siderophore receptor
PSPTO_5387	Type II toxin-antitoxin system RelE/ParE family toxin
PSPTO_5404	Peptidoglycan-binding protein LysM
PSPTO_5499	Aspartate ammonia-lyase
