## Supplementary material for "Bioactive exometabolites drive maintenance competition in simple bacterial communities": Supplementary File 8.xlsx

### Sheet: B. thailandensis
B. thailandensis genes with non-additive upregulation in at least 1 time point
Locus	Fold Change (3memberVsMonoculture)	Fold Change (3memberVsPariwiseCombined)	Time (h)
BTH_I0636	3.96394	3.43902	12.5
BTH_I0637	2.09254	1.79003	12.5
BTH_I1791	2.73629	1.92744	12.5
BTH_I1792	2.3463	1.75512	12.5
BTH_I1794	2.71833	1.6683	12.5
BTH_I1795	2.90116	1.70033	12.5
BTH_I1796	3.11224	1.85016	12.5
BTH_I1797	2.58682	1.52703	12.5
BTH_I1812	2.36317	1.55939	12.5
BTH_I1813	3.00643	1.69882	12.5
BTH_I1851	2.46601	1.55721	12.5
BTH_I1853	2.65197	1.52871	12.5
BTH_I1854	2.82342	1.65949	12.5
BTH_I1975	2.21686	2.1293	12.5
BTH_II0823	2.33896	1.78669	12.5
BTH_II0824	2.6728	1.86266	12.5
BTH_II0825	2.57702	1.84227	12.5
BTH_II0826	2.65892	2.06562	12.5
BTH_II0827	2.96106	2.2523	12.5
BTH_II0828	2.59064	1.91479	12.5
BTH_II0829	2.56525	1.94085	12.5
BTH_II0830	2.40933	1.6921	12.5
BTH_II0831	2.93277	2.13971	12.5
BTH_II0832	2.93117	1.90179	12.5
BTH_II0835	2.91969	1.69348	12.5
BTH_II0838	2.15559	1.7424	12.5
BTH_II0839	1.9312	1.56488	12.5
BTH_II0840	2.48302	1.88036	12.5
BTH_II0841	2.253	1.86216	12.5
BTH_II0842	2.61393	1.99908	12.5
BTH_II0843	2.55911	2.13609	12.5
BTH_II0844	2.47766	1.90623	12.5
BTH_II0845	2.19406	1.75962	12.5
BTH_II0846	2.34406	1.61668	12.5
BTH_II0849	2.32116	1.69939	12.5
BTH_II0850	2.39778	1.75751	12.5
BTH_II0852	2.35081	1.73338	12.5
BTH_II0853	2.22438	1.52304	12.5
BTH_II0879	4.12709	2.52412	12.5
BTH_II0880	3.64759	2.2574	12.5
BTH_II0881	3.85938	2.08103	12.5
BTH_II1665	2.14015	1.54229	12.5
BTH_II1668	2.423	1.88986	12.5
BTH_II1670	2.38075	1.78797	12.5
BTH_II1672	2.94051	1.89443	12.5
BTH_II1673	2.58677	1.615	12.5
BTH_II1674	2.73065	1.77366	12.5
BTH_II1675	2.82074	1.82604	12.5
BTH_II1676	3.31671	2.2562	12.5
BTH_II2284	2.37923	1.76487	12.5
BTH_I06361	3.25308	1.98868	25
BTH_I1624	2.17843	2.23763	25
BTH_I2438	3.36597	2.08606	25
BTH_I2439	2.9989	1.70951	25
BTH_II1422	2.59941	2.8195	25
BTH_II1663	2.83465	2.34242	25
BTH_II1664	3.30923	2.6891	25
BTH_II16651	3.66269	2.74956	25
BTH_II1666	3.17856	2.34107	25
BTH_II1667	3.46987	2.5085	25
BTH_II16681	4.01106	3.21212	25
BTH_II16701	3.98469	2.86166	25
BTH_II16721	4.5306	3.15422	25
BTH_II16731	3.37977	2.52193	25
BTH_II16741	3.84569	2.50468	25
BTH_II16751	4.17756	3.20054	25
BTH_II16761	4.69306	3.80608	25
BTH_II1820	2.94842	1.92746	25
BTH_II1821	4.56667	2.64121	25
BTH_II1822	4.63379	2.39002	25
BTH_II1823	4.36493	2.79925	25
BTH_II1824	3.94829	1.88531	25
BTH_II1825	4.3152	2.43216	25
BTH_II1827	4.45978	2.51862	25
BTH_II1828	4.7575	2.81668	25
BTH_II1830	5.03747	2.94285	25
BTH_II1831	3.87709	2.59882	25
BTH_II22841	4.05884	1.80355	25
BTH_I16241	2.77699	2.10262	30
BTH_I19751	2.17016	1.86749	30
BTH_I24381	3.95452	2.3559	30
BTH_I24391	3.65502	1.93584	30
BTH_I2440	2.73911	1.57331	30
BTH_II14221	3.95703	5.59186	30
BTH_II1423	2.4096	2.49993	30
BTH_II16631	3.0804	1.87007	30
BTH_II16641	3.37927	2.00735	30
BTH_II16652	3.67864	2.06066	30
BTH_II16661	3.15362	1.87161	30
BTH_II16671	3.22232	1.91609	30
BTH_II16682	3.7812	1.84453	30
BTH_II16702	4.03582	2.15115	30
BTH_II16722	4.32276	2.37857	30
BTH_II16732	3.49761	1.87839	30
BTH_II16742	3.75554	1.94512	30
BTH_II16752	3.88733	2.13241	30
BTH_II16762	4.30456	2.29805	30
BTH_II18201	3.41721	1.70908	30
BTH_II18211	5.11235	2.29062	30
BTH_II18221	5.47328	2.5393	30
BTH_II18231	5.03557	2.45224	30
BTH_II18241	4.89841	2.41968	30
BTH_II18251	4.93041	2.05778	30
BTH_II18271	5.17504	2.29787	30
BTH_II18281	5.25977	2.5194	30
BTH_II18301	5.44189	3.22439	30
BTH_II18311	4.27331	2.63322	30
BTH_II1833	1.88971	1.50603	30
BTH_II2107	2.36858	1.6459	30
BTH_I16242	2.88953	1.61369	35
BTH_I24382	4.36288	1.99979	35
BTH_I24392	4.03226	1.86833	35
BTH_I24401	3.08826	1.61696	35
BTH_II14222	4.75665	6.32915	35
BTH_II14231	3.00812	3.34673	35
BTH_II1424	2.2471	1.90684	35
BTH_II16632	2.76585	1.59409	35
BTH_II16642	3.45528	1.84986	35
BTH_II16653	3.34848	1.74985	35
BTH_II16662	3.11995	1.64273	35
BTH_II16672	3.20844	1.65728	35
BTH_II16683	3.78536	1.71481	35
BTH_II16703	3.85802	1.75023	35
BTH_II16723	3.96877	1.86227	35
BTH_II16733	3.4199	1.69429	35
BTH_II16743	3.51662	1.77273	35
BTH_II16753	3.80252	1.73576	35
BTH_II16763	4.19966	1.8848	35
BTH_II18202	3.8578	1.81011	35
BTH_II18212	5.44391	1.98486	35
BTH_II18222	5.86291	2.15926	35
BTH_II18232	5.33665	2.01835	35
BTH_II18242	4.85671	1.90441	35
BTH_II18252	5.71598	2.06651	35
BTH_II18272	5.4273	2.00364	35
BTH_II18282	5.51201	2.04729	35
BTH_II18302	6.21851	2.64926	35
BTH_II18312	5.26684	2.38596	35
BTH_II18331	2.34947	1.59384	35
BTH_II21071	2.90578	1.79393	35
BTH_II2111	2.13403	1.72607	35
BTH_I16243	3.26934	1.50527	40
BTH_I19752	2.32559	1.90492	40
BTH_I24383	4.48895	1.6548	40
BTH_I24393	4.27544	1.59573	40
BTH_II14223	5.59538	4.14023	40
BTH_II14232	3.66785	3.3852	40
BTH_II14241	3.00308	2.14098	40
BTH_II16654	3.0842	1.50799	40
BTH_II18223	6.21977	1.52234	40
BTH_II18243	5.27003	1.51393	40
BTH_II18303	6.06425	1.80105	40
BTH_II18313	5.11842	1.7783	40
BTH_II21072	3.07153	1.5714	40
BTH_II21111	2.13291	1.76848	40
BTH_I16244	3.47332	1.74012	45
BTH_I19753	2.35018	2.0581	45
BTH_I3267	2.73408	2.1972	45
BTH_II1421	2.27704	1.58697	45
BTH_II14224	6.15405	3.9228	45
BTH_II14233	4.28226	3.17151	45
BTH_II14242	3.32804	2.87031	45
BTH_II16633	2.46677	1.51655	45
BTH_II16643	2.55856	1.60219	45
BTH_II16655	2.55393	1.58055	45
BTH_II16684	2.45002	1.67608	45
BTH_II16704	2.37996	1.6031	45
BTH_II16724	2.58293	1.93006	45
BTH_II16734	2.56468	1.50339	45
BTH_II16744	2.47094	1.51063	45
BTH_II16754	2.8064	1.89316	45
BTH_II16764	3.19446	2.1265	45
BTH_II21073	3.26949	2.26551	45
BTH_II21112	2.42127	1.65541	45

### Sheet: C. subtsugae
C. subtsugae genes with non-additive upregulation in at least 1 time point
Locus	Fold Change (3memberVsMonoculture)	Fold Change (3memberVsPariwiseCombined)	Time (h)
CLV04_0653	2.58056	1.68062	12.5
CLV04_0654	2.49333	1.61218	12.5
CLV04_1888	3.04375	1.50415	12.5
CLV04_0418	2.35859	1.8026	25
CLV04_1056	3.01011	1.58067	30
CLV04_10561	3.14155	1.51312	35
CLV04_1057	2.58596	1.67639	35
CLV04_4203	0.639286	1.52127	45
CLV04_4205	1.17875	1.61506	45

### Sheet: P. syringae
P. syringae genes with non-additive upregulation in at least 1 time point
Locus	Fold Change (3memberVsMonoculture)	Fold Change (3memberVsPariwiseCombined)	Time (h)
PSPTO_0218	2.16288	1.58812	25
PSPTO_0769	2.12548	1.71097	25
PSPTO_1157	2.83358	2.08307	25
PSPTO_2683	3.84344	2.21373	25
PSPTO_3099	4.04966	1.65721	25
PSPTO_3582	3.77543	1.81223	25
PSPTO_4297	3.21018	1.85983	25
PSPTO_4885	2.58839	1.87971	25
PSPTO_4909	2.32495	1.60426	25
PSPTO_4910	3.43221	2.05623	25
PSPTO_4911	3.15048	1.76413	25
PSPTO_4912	2.5229	2.00622	25
PSPTO_5459	8.03906	3.70565	30
PSPTO_3239	3.19216	1.50358	35
PSPTO_54591	1.48729	1.94499	35
PSPTO_3238	3.18295	1.68198	40
PSPTO_32391	2.95089	1.66866	40
PSPTO_3240	2.74792	1.57126	40
PSPTO_3241	3.65557	1.85106	40
PSPTO_2793	4.28969	1.50954	45
PSPTO_32381	3.13047	1.90043	45
PSPTO_32392	3.30973	1.93654	45
PSPTO_32401	3.06321	1.88646	45
PSPTO_32411	3.72125	1.8923	45
