## Supplementary material for "Bioactive exometabolites drive maintenance competition in simple bacterial communities": Supplementary File 9 - GO enrichments on genes with non-additivity.xlsx

### Sheet: B.thailandensis
GO enrichments for genes determined to have non-additive upregulation in B. thailandensis
GO-ID	GO enrichment category	P-value	Q-value	Total genes part of GO category enriched for non-additive upregulation	Total genes part of GO category in the entire dataset	Genes
10009	Thailandamide	3.0046e-17	2.1333e-15	11/60 18.3%	16/3722 0.4%	BTH_II1670 BTH_II1668 BTH_II1665 BTH_II1676 BTH_II1664 BTH_II1675 BTH_II1667 BTH_II1666 BTH_II1672 BTH_II1674 BTH_II1673
10025	Pyochelin	1.5628e-12	5.5479e-11	7/60 11.6%	8/3722 0.2%	BTH_II1827 BTH_II1828 BTH_II1833 BTH_II1825 BTH_II1824 BTH_II1830 BTH_II1831
17000	Antibiotic biosynthetic process	2.9921e-11	7.0813e-10	21/60 35.0%	238/3722 6.3%	BTH_II1827 BTH_II1828 BTH_II1668 BTH_II1833 BTH_II1825 BTH_I2438 BTH_II1824 BTH_I2439 BTH_II1670 BTH_II1665 BTH_II1676 BTH_II1830 BTH_II1664 BTH_II1675 BTH_II1667 BTH_II1666 BTH_II1831 BTH_II1672 BTH_I2440 BTH_II1674 BTH_II1673
31177	Phosphopantetheine binding	3.0163e-07	5.354e-06	7/60 11.6%	30/3722 0.8%	BTH_II1828 BTH_II1665 BTH_II1664 BTH_II1667 BTH_II1666 BTH_II1674 BTH_II1673
9405	Pathogenesis	6.6804e-07	9.4861e-06	5/60 8.3%	12/3722 0.3%	BTH_II0825 BTH_II0844 BTH_II0842 BTH_II0841 BTH_II0829
10006	Capistruin	1.5758e-05	0.00018647	3/60 5.0%	4/3722 0.1%	BTH_I2438 BTH_I2439 BTH_I2440
9306	Protein secretion	3.413e-05	0.00034617	6/60 10.0%	40/3722 1.0%	BTH_II0828 BTH_II0839 BTH_II0835 BTH_II0823 BTH_II0830 BTH_II0829
8940	Nitrate reductase activity	7.6989e-05	0.00060736	3/60 5.0%	6/3722 0.1%	BTH_I1851 BTH_I1853 BTH_I1854
9325	Nitrate reductase complex	7.6989e-05	0.00060736	3/60 5.0%	6/3722 0.1%	BTH_I1851 BTH_I1853 BTH_I1854
30254	Protein secretion by the type III secretion system	0.00013318	0.00094561	3/60 5.0%	7/3722 0.1%	BTH_II0832 BTH_II0835 BTH_II0829
30151	Molybdenum ion binding	0.0010156	0.0065554	3/60 5.0%	13/3722 0.3%	BTH_I1854 BTH_I1975 BTH_II1422
42126	Nitrate metabolic process	0.0015019	0.0088864	2/60 3.3%	4/3722 0.1%	BTH_I1853 BTH_I1854
8152	Metabolic process	0.0020975	0.011455	13/60 21.6%	335/3722 9.0%	BTH_II1827 BTH_II1828 BTH_II1668 BTH_II1670 BTH_II1665 BTH_II1830 BTH_II2107 BTH_II1664 BTH_II1675 BTH_II1667 BTH_II1666 BTH_II1674 BTH_II1673
16226	Iron-sulfur cluster assembly	0.0050951	0.025839	2/60 3.3%	7/3722 0.1%	BTH_I1795 BTH_I1797
9058	Biosynthetic process	0.0083224	0.039393	5/60 8.3%	79/3722 2.1%	BTH_II1827 BTH_II1833 BTH_II0832 BTH_II1831 BTH_II1421

### Sheet: C.subtsugae
GO enrichments for genes determined to have non-additive upregulation in C. subtsugae
GO-ID	GO enrichment category	P-value	Q-value	Total genes part of GO category enriched for non-additive upregulation	Total genes part of GO category in the entire dataset	Genes
15419	ATPase-coupled sulfate transmembrane transporter activity	6.9308e-05	0.00093434	2/8 25.0%	5/2837 0.1%	CLV04_4203 CLV04_4205
1902358	Sulfate transmembrane transport	0.00010382	0.00093434	2/8 25.0%	6/2837 0.2%	CLV04_4203 CLV04_4205
99133	ATP hydrolysis coupled anion transmembrane transport	0.00010382	0.00093434	2/8 25.0%	6/2837 0.2%	CLV04_4203 CLV04_4205
31177	Phosphopantetheine binding	0.0002481	0.0016747	2/8 25.0%	9/2837 0.3%	CLV04_0654 CLV04_0653
16874	Ligase activity	0.00081887	0.0044219	2/8 25.0%	16/2837 0.5%	CLV04_0654 CLV04_0653

### Sheet: P.syringae
GO enrichments for genes determined to have non-additive upregulation in P. syringae
GO-ID	GO enrichment category	P-value	Q-value	Total genes part of GO category enriched for non-additive upregulation	Total genes part of GO category in the entire dataset	Genes
16151	Nickel cation binding	9.449e-06	0.00029292	3/13 23.0%	12/3397 0.3%	PSPTO_4911 PSPTO_4910 PSPTO_4909
